# Abundant *trans*-driven variation in detoxification gene expression in the extreme generalist herbivore *Tetranychus urticae*

**DOI:** 10.1101/2022.07.13.499853

**Authors:** Andre H Kurlovs, Berdien De Beer, Meiyuan Ji, Marilou Vandenhole, Tim De Meyer, René Feyereisen, Richard M Clark, Thomas Van Leeuwen

**Author notes:** Corresponding authors: (RMC); (TVL). These authors contributed equally to this work (Andre H Kurlovs, Berdien De Beer, Meiyuan Ji).

## Abstract

The extreme adaptation potential of the generalist herbivore *Tetranychus urticae* (the two-spotted spider mite) to pesticides as well as diverse host plants has been associated with clade-specific gene expansions in known detoxifying enzyme families, and with extensive and rapid transcriptional responses. However, how this broad transcriptional potential is regulated remains largely unknown. Using a parental/F1 design in which four inbred strains were crossed to a common inbred strain, we assessed the genetic basis and inheritance of gene expression variation in *T. urticae*. Mirroring known phenotypic variation in the progenitor strains of the inbreds, we confirmed that the inbred strains we created were genetically distinct, varied markedly in pesticide resistance, and also captured variation in host plant fitness commonly observed in this species. By examining differences in gene expression between parents and allele-specific expression in F1s, we found that variation in RNA abundance was more often explained in *trans* as compared to *cis*, with the former associated with dominance in inheritance. Strikingly, in a gene ontology analysis, detoxification genes of the cytochrome P450 monooxygenase (CYP) family, as well as dioxygenases (DOGs) acquired from horizontal gene transfer from fungi, were specifically enriched at the extremes of *trans*-driven up- and downregulation. In particular, a clade of CYPs with documented broad substrate-specificity including multiple pesticides, as well as DOGs that have recently been shown to have broad substrate specificity against plant specialized compounds, were exceptionally highly upregulated as a result of *trans* effects (or in some cases synergism of *cis* and *trans*) in the most multi-pesticide resistant strains. Collectively, our findings highlight the potential importance of *trans*-driven expression variation in genes associated with xenobiotic metabolism and host plant use for rapid adaptation in *T. urticae*, and also suggest modular control of these genes, a regulatory architecture that might ameliorate negative pleiotropic effects.

**Author summary:** The two-spotted spider mite, *Tetranychus urticae,* is a generalist herbivore and pest of diverse crops globally. In response to the plethora of chemicals used for its control, the species rapidly evolves pesticide resistance. Further, experimental evolution studies with *T. urticae* populations have demonstrated adaptation to challenging host plants in as few as five generations. The adaptation of *T. urticae* to pesticides and host plants has been associated with large transcriptome changes, including for genes associated with detoxification of pesticides and toxic plant compounds. Nevertheless, the basis of the observed transcriptome variation has remained largely unknown. Here, we examined the genetic control and inheritance of expression differences among five inbred *T. urticae* strains, including several with histories of intense pesticide selection. With a parental/F1 experimental design, we found that *trans* effects were common in explaining variation in detoxification gene expression, with the *trans*-driven upregulation of a subset of cytochrome P450 monooxygenases of broad substrate specificity especially striking in the most pesticide resistant strains. Our findings suggest that genetic variation acting with dominant or additive inheritance to impact the regulation of modules of detoxification genes may be an important target of selection during rapid pesticide and host plant evolution in herbivores.
