## Supplementary material for "Abundant *trans*-driven variation in detoxification gene expression in the extreme generalist herbivore *Tetranychus urticae*": S1 Table

### Sheet: S1 Table
S1 Table. Chemical compounds used in the bioassays with concentration, corresponding IRAC group, mode of action (MoA) and time of mortality assessment.
Chemical compound (commercial name, concentration)	IRAC group	Mode of action	Mortality assessment
			(days after spraying)
Abamectin	6	glutamate-gated chloride channel (GluCl) allosteric modulators	1
(Vertimec; 18 g a.i. L−1 SC)
Bifenazate	20D	mitochondiral complex III electron transport inhibitors	1
(Floramite; 240 g a.i. L−1 SC)
Bifenthrin	3A	sodium channel modulator	2
(Talstar; 80 g a.i. L−1 SC)
Cyenopyrafen	20A	mitochondiral complex II electron transport inhibitors	1
(300 g a.i. L−1 SC)
Cyflumetofen	20A	mitochondiral complex II electron transport inhibitors	1
(Danisaraba; 200 g a.i. L−1 SC)
Dicofol	UN	UN	1
(Kelthane 35; 35% WP)
Etofenprox	3A	sodium channel modulator	2
(Therbonal; 28.75 g a.i. L−1 SC)
Fenbutatin oxide	12B	inhibitors of mitochondrial ATP synthase	4
(Torque; 550 g a.i. L−1 SC)
Fenpyroximate	21A	mitochondiral complex I electron transport inhibitors	1
(Naja; 50 g a.i. L−1 SC)
Milbemectin	6	glutamate-gated chloride channel (GluCl) allosteric modulators	1
(Milbeknock; 10 g a.i. L−1 SC)
Pyflubumide	20B	mitochondiral complex II electron transport inhibitors	1
(211 g a.i. L-1 SC)
Pyridaben	21A	mitochondiral complex I electron transport inhibitors	1
(Sanmite; 150 g a.i. L−1 SC)
Tebufenpyrad	21A	mitochondiral complex I electron transport inhibitors	1
(Masai; 20% WP)
