## Supplementary material for "Abundant *trans*-driven variation in detoxification gene expression in the extreme generalist herbivore *Tetranychus urticae*": S2 Table

### Sheet: S2 Table
S2 Table. Target site mutations present by strain.
Target site		Gene ID	Mutation	Presence in strain					Reference	Reference Link
				ROS-ITi	JP-RRi	MR-VPi	MAR-ABi	SOL-BEi
VSSC/VGSC (Voltage-gated sodium channel)		tetur34g00970	M918L + F1534S	-	-	-	-	-	Khajehali et al. 2011 & González-Cabrera et al.2016	https://doi.org/10.1002/ps.2191 & https://doi.org/10.1371/journal.pone.0155332
			F1534S + F1538I	-	-	-	-	-
			L1024V	-	-	-	-	-
			F1538I	-	-	-	-	-
			L925Ma	-	-	ü	ü	ü
CytB (mitochondrial)		teturmtg9	G132A	-	-	-	-	-	Van Nieuwenhuyse et al. 2009 & Khajehali et al. 2011 & Fotoukkiaii et al. 2019 & Xue et al. 2021	https://doi.org/10.1002/ps.1705 & https://doi.org/10.1002/ps.2191 & https://doi.org/10.1002/ps.5628 & https://doi.org/10.1007/s10493-021-00668-6
			G126S + A133T	-	-	-	-	-
			G126S + I136T	-	-	-	-	-
			G126S + S141F	-	-	-	-	-
			I260V + N326S	-	-	-	-	-
			P262T	-	-	-	-	-
GluCl1 (Glutamate-gated chloride channel subunit)		tetur02g04080	G314D	ü	-	-	ü	-	Kwon et al. 2010 & Dermauw et al. 2012	https://doi.org/10.1111/j.1365-2583.2010.01017.x & https://doi.org/10.1016/j.ibmb.2012.03.002
GluCl3 (Glutamate-gated chloride channel subunit)		tetur10g03090	G326E	ü	-	-	ü	-	Kwon et al. 2010 & Dermauw et al. 2013 & Xue et al. 2021	https://doi.org/10.1111/j.1365-2583.2010.01017.x & https://doi.org/10.1016/j.ibmb.2012.03.003 & https://doi.org/10.1002/ps.6215
			I321T	-	-	-	-	-
CHS1 (Chitin synthase 1)		tetur03g08510	I1017F	ü	ü	ü	ü	ü	Van Leeuwen et al. 2012	https://doi.org/10.1073/pnas.1200068109
AchE (Acetylcholinesterase)		tetur19g00850	G119S	-	-	-	-	-	Anazawa et al. 2003 & Kwon et al. 2010 & Khajehali et al. 2010	https://doi.org/10.1016/S0965-1748(03)00025-0 & https://doi.org/10.1016/j.pestbp.2009.08.013 & https://doi.org/10.1002/ps.1884
			F331W/Y	ü	-	-	ü	ü
PSST		tetur07g05240	H92R	-	-	ü	ü	-	Bajda et al. 2017	https://doi.org/10.1016/j.ibmb.2016.11.010
ATP synthase		tetur06g03780	V89A	üb	-	-	üb	-	De Beer et al. 2022	https://doi.org/10.1016/j.ibmb.2022.103757
Succinate dehydrogenase complex II(SDH)	SdhB	tetur01g15710	I260T	-	-	-	-	-	Sugimoto et al. 2020	https://doi.org/10.1016/j.ibmb.2020.103410
	SdhC	tetur30g00210	S56L	-	-	-	-	-
Note: a this mutation has only been described in Varroa destructor in relation to resistance to pyrethroids
Note: b represents heterozygous mutation
