## Supplementary material for "Abundant *trans*-driven variation in detoxification gene expression in the extreme generalist herbivore *Tetranychus urticae*": S5 Table

### Sheet: Sheet1
S5 Table. Genes in the detoxification/host/peptidase (D+H+P) gene set.
For each gene (column "Gene ID"), membership in the D+H+P group is indicated by the label in column "D+H+P", and its gene family/class is indicated in the "Family/class" column. When a gene name is available, it is indicated in the column "Name". See Methods for Family/class abbreviations; "D", detoxification; "H", host; and "P", peptidase.
Gene ID	Family/class	Name	D+H+P
tetur36g00240	ABC	TuABCH-21	D
tetur36g00630	ABC	TuABCH-22	D
tetur26g02620	ABC	TuABCH-16	D
tetur01g10390	ABC	TuABCC-02	D
tetur01g15090	ABC	TuABCA-02	D
tetur01g15310	ABC	TuABCC-03	D
tetur01g15330	ABC	TuABCC-04	D
tetur01g15340	ABC	TuABCC-05	D
tetur01g16280	ABC	TuABCG-01	D
tetur01g16290	ABC	TuABCG-02	D
tetur21g00940	ABC	TuABCH-15	D
tetur15g01990	ABC	TuABCA-06	D
tetur37g01090	ABC	TuABCG-23	D
tetur06g00360	ABC	TuABCC-18	D
tetur06g03510	ABC	TuABCC-19	D
tetur06g03560	ABC	TuABCC-20	D
tetur06g05430	ABC	TuABCG-09	D
tetur23g02452	ABC	TuABCC-36	D
tetur40g00010	ABC	TuABCC-39	D
tetur03g09880	ABC	TuABCC-11	D
tetur03g09800	ABC	TuABCC-10	D
tetur03g07840	ABC	TuABCC-09	D
tetur03g07490	ABC	TuABCC-08	D
tetur03g07460	ABC	TuABCC-07	D
tetur03g05300	ABC	TuABCH-05	D
tetur03g04350	ABC	TuABCG-06	D
tetur03g03080	ABC	TuABCH-04	D
tetur03g02240	ABC	TuABCC-06	D
tetur27g01890	ABC	TuABCA-08	D
tetur12g03340	ABC	TuABCH-09	D
tetur12g03910	ABC	TuABCH-10	D
tetur35g01360	ABC	TuABCD-02	D
tetur07g05200	ABC	TuABCH-08	D
tetur07g04410	ABC	TuABCC-22	D
tetur07g04290	ABC	TuABCC-21	D
tetur28g00780	ABC	TuABCH-17	D
tetur28g00870	ABC	TuABCH-18	D
tetur28g01950	ABC	TuABCC-38	D
tetur18g00230	ABC	TuABCH-13	D
tetur17g03970	ABC	TuABCG-20	D
tetur17g02510	ABC	TuABCG-19	D
tetur17g02000	ABC	TuABCB-03	D
tetur04g04360	ABC	TuABCC-12	D
tetur04g04550	ABC	TuABCG-07	D
tetur04g05540	ABC	TuABCC-13	D
tetur04g06390	ABC	TuABCH-06	D
tetur04g07860	ABC	TuABCC-14	D
tetur04g07910	ABC	TuABCC-15	D
tetur01g00580	ABC	TuABCA-01	D
tetur01g03530	ABC	TuABCH-01	D
tetur01g05940	ABC	TuABCH-02	D
tetur01g05970	ABC	TuABCH-03	D
tetur01g07880	ABC	TuABCC-01	D
tetur19g01160	ABC	TuABCG-21	D
tetur19g01780	ABC	TuABCH-14	D
tetur29g00620	ABC	TuABCF-02	D
tetur05g01110	ABC	TuABCC-16	D
tetur05g04300	ABC	TuABCC-17	D
tetur05g05000	ABC	TuABCH-07	D
tetur05g05440	ABC	TuABCG-08	D
tetur05g06640	ABC	TuABCD-01	D
tetur25g01640	ABC	TuABCA-07	D
tetur25g01780	ABC	TuABCC-37	D
tetur30g00890	ABC	TuABCH-19	D
tetur30g01400	ABC	TuABCE-01	D
tetur30g01960	ABC	TuABCA-09	D
tetur16g03480	ABC	TuABCC-35	D
tetur02g13710	ABC	TuABCG-05	D
tetur02g11400	ABC	TuABCG-04	D
tetur02g11270	ABC	TuABCG-03	D
tetur20g02610	ABC	TuABCF-01	D
tetur33g01719	ABC	TuABCG-22	D
tetur32g01710	ABC	TuABCH-20	D
tetur32g01330	ABC	TuABCB-04	D
tetur32g00490	ABC	TuABCF-03	D
tetur11g00520	ABC	TuABCG-17	D
tetur11g01800	ABC	TuABCG-18	D
tetur11g02060	ABC	TuABCC-27	D
tetur11g02120	ABC	TuABCC-28	D
tetur11g04030	ABC	TuABCB-01	D
tetur11g04040	ABC	TuABCB-02	D
tetur11g05030	ABC	TuABCA-03	D
tetur11g05040	ABC	TuABCA-04	D
tetur11g05200	ABC	TuABCA-05	D
tetur11g05990	ABC	TuABCC-29	D
tetur09g04620	ABC	TuABCC-26	D
tetur09g04610	ABC	TuABCC-25	D
tetur09g02000	ABC	TuABCG-16	D
tetur09g01990	ABC	TuABCG-15	D
tetur09g01980	ABC	TuABCG-14	D
tetur09g01970	ABC	TuABCG-13	D
tetur09g01960	ABC	TuABCG-12	D
tetur09g01950	ABC	TuABCG-11	D
tetur09g01930	ABC	TuABCG-10	D
tetur09g00590	ABC	TuABCC-24	D
tetur09g00580	ABC	TuABCC-23	D
tetur13g02010	ABC	TuABCH-11	D
tetur13g02060	ABC	TuABCH-12	D
tetur14g02290	ABC	TuABCC-30	D
tetur14g02300	ABC	TuABCC-31	D
tetur14g02310	ABC	TuABCC-32	D
tetur14g02320	ABC	TuABCC-33	D
tetur14g02330	ABC	TuABCC-34	D
tetur26g01130	CCE	TuCCE55	D
tetur26g02780	CCE	TuCCE56	D
tetur01g16371	CCE	TuCCE02	D
tetur01g10760	CCE	TuCCE05	D
tetur01g10740	CCE	TuCCE03	D
tetur01g10750	CCE	TuCCE04	D
tetur01g10800	CCE	TuCCE06	D
tetur01g10810	CCE	TuCCE07	D
tetur01g10820	CCE	TuCCE08	D
tetur01g10830	CCE	TuCCE09	D
tetur01g14090	CCE	TuCCE10	D
tetur01g14170	CCE	TuCCE11	D
tetur01g14180	CCE	TuCCE12	D
tetur01g16180	CCE	TuCCE13	D
tetur37g00330	CCE	TuCCE67	D
tetur37g00340	CCE	TuCCE68	D
tetur37g00590	CCE	TuCCE69	D
tetur06g03330	CCE	TuCCE27	D
tetur23g00910	CCE	TuCCE51	D
tetur03g02700	CCE	TuCCE21	D
tetur03g00310	CCE	TuCCE20	D
tetur12g03000	CCE	TuCCE36	D
tetur12g04600	CCE	TuCCE37	D
tetur12g04610	CCE	TuCCE38	D
tetur35g00200	CCE	TuCCE65	D
tetur35g00210	CCE	TuCCE66	D
tetur10g05290	CCE	TuCCE28	D
tetur17g00750	CCE	TuCCE48	D
tetur17g00410	CCE	TuCCE47	D
tetur17g00350	CCE	TuCCE46	D
tetur17g00300	CCE	TuCCE45	D
tetur17g00080	CCE	TuCCE44	D
tetur24g01310	CCE	TuCCE44	D
tetur04g02550	CCE	TuCCE22	D
tetur04g02770	CCE	TuCCE23	D
tetur04g06380	CCE	TuCCE24	D
tetur04g06770	CCE	TuCCE25	D
tetur04g08480	CCE	TuCCE26	D
tetur01g08680	CCE	TuCCE01	D
tetur19g00850	CCE	TuCCE49	D
tetur02g04030	CCE	TuCCE14	D
tetur29g00970	CCE	TuCCE60	D
tetur29g00940	CCE	TuCCE50	D
tetur29g00930	CCE	TuCCE58	D
tetur29g00820	CCE	TuCCE57	D
tetur25g00710	CCE	TuCCE53	D
tetur25g01850	CCE	TuCCE54	D
tetur30g01290	CCE	TuCCE61	D
tetur30g01560	CCE	TuCCE62	D
tetur16g02380	CCE	TuCCE40	D
tetur16g02390	CCE	TuCCE41	D
tetur16g02410	CCE	TuCCE42	D
tetur16g02420	CCE	TuCCE43	D
tetur02g10640	CCE	TuCCE19	D
tetur02g14551	CCE	TuCCE18	D
tetur02g09870	CCE	TuCCE17	D
tetur02g08440	CCE	TuCCE16	D
tetur02g06930	CCE	TuCCE15	D
tetur20g03250	CCE	TuCCE50	D
tetur31g00250	CCE	TuCCE63	D
tetur31g01560	CCE	TuCCE64	D
tetur11g01500	CCE	TuCCE30	D
tetur11g01560	CCE	TuCCE31	D
tetur11g01570	CCE	TuCCE32	D
tetur11g03760	CCE	TuCCE33	D
tetur11g05760	CCE	TuCCE34	D
tetur11g05770	CCE	TuCCE35	D
tetur13g03700	CCE	TuCCE39	D
tetur207g00010	CCE	TuCCE70	D
tetur309g00020	CCE	TuCCE71	D
tetur01g00650	CYP	CYP4CL1	D
tetur01g04440	CYP	CYP406A1	D
tetur01g04450	CYP		D
tetur01g06120	CYP	CYP387A2	D
tetur01g13730	CYP	CYP3211A1	D
tetur02g06640	CYP		D
tetur02g06650	CYP	CYP392B2	D
tetur02g14020	CYP	CYP392A8	D
tetur02g14330	CYP	CYP392A9v2	D
tetur02g14400	CYP	CYP392A10v2	D
tetur02g14510	CYP		D
tetur03g00010	CYP		D
tetur03g00020	CYP	CYP392A13v2	D
tetur03g00140	CYP		D
tetur03g00720	CYP		D
tetur03g00800	CYP		D
tetur03g00810	CYP		D
tetur03g00830	CYP	CYP392A12	D
tetur03g00850	CYP		D
tetur03g00910	CYP	CYP390A1	D
tetur03g00930	CYP		D
tetur03g00960	CYP		D
tetur03g00970	CYP	CYP392A11	D
tetur03g01560	CYP	CYP382A1	D
tetur03g03020	CYP	CYP314A1	D
tetur03g03950	CYP	CYP392C1	D
tetur03g04990	CYP	CYP392D2	D
tetur03g05000	CYP	CYP392D3	D
tetur03g05010	CYP	CYP392D4	D
tetur03g05020	CYP		D
tetur03g05030	CYP	CYP392D6	D
tetur03g05040	CYP		D
tetur03g05060	CYP		D
tetur03g05070	CYP	CYP392D8	D
tetur03g05080	CYP		D
tetur03g05100	CYP		D
tetur03g05110	CYP		D
tetur03g05190	CYP	CYP388A1	D
tetur03g05540	CYP	CYP392E1	D
tetur03g09941	CYP	CYP392A15	D
tetur03g09961	CYP	CYP392D7	D
tetur05g02550	CYP	CYP302A1	D
tetur05g02670	CYP		D
tetur05g02950	CYP	CYP389C2	D
tetur05g02960	CYP	CYP389C3	D
tetur05g02970	CYP	CYP389C4	D
tetur05g04000	CYP	CYP385B1	D
tetur05g06560	CYP	CYP389C12	D
tetur05g06570	CYP	CYP389C11	D
tetur05g06580	CYP	CYP389C10	D
tetur05g06590	CYP		D
tetur05g06600	CYP	CYP389C9	D
tetur05g06610	CYP	CYP389C8	D
tetur05g06620	CYP	CYP389C7	D
tetur05g06630	CYP	CYP389C6	D
tetur05g08390	CYP	CYP389C5	D
tetur05g92840	CYP		D
tetur06g02400	CYP	CYP392E2	D
tetur06g02420	CYP		D
tetur06g02620	CYP		D
tetur06g02650	CYP		D
tetur06g02820	CYP	CYP392E3	D
tetur06g04520	CYP	CYP392A16	D
tetur06g04540	CYP		D
tetur06g05620	CYP	CYP315A1	D
tetur07g05500	CYP	CYP385A1	D
tetur07g06410	CYP	CYP392A1	D
tetur07g06440	CYP		D
tetur07g06460	CYP	CYP392A3	D
tetur07g06480	CYP	CYP392A4	D
tetur07g08209	CYP	CYP390B1	D
tetur08g06160	CYP		D
tetur08g06170	CYP	CYP387A1	D
tetur08g07930	CYP		D
tetur08g07950	CYP	CYP392A14	D
tetur08g08050	CYP	CYP392A13v1	D
tetur09g03800	CYP	CYP4CF2	D
tetur10g03900	CYP	CYP307A1	D
tetur11g00530	CYP	CYP392A6	D
tetur11g04390	CYP	CYP392A5	D
tetur11g05000	CYP	CYP385C2	D
tetur11g05520	CYP	CYP385C4	D
tetur11g05540	CYP	CYP385C3	D
tetur11g06070	CYP	CYP386A1	D
tetur13g02840	CYP	CYP381A2	D
tetur13g02850	CYP	CYP381A1	D
tetur14g01340	CYP	CYP383A1	D
tetur16g03500	CYP	CYP392A7	D
tetur16g03790	CYP	CYP392A10	D
tetur20g00290	CYP	CYP392B3	D
tetur20g00830	CYP	CYP407A1	D
tetur20g03200	CYP	CYP392B1	D
tetur20g03260	CYP		D
tetur21g00560	CYP		D
tetur23g00260	CYP	CYP392D1	D
tetur25g02050	CYP	CYP389A1	D
tetur25g02060	CYP	CYP389B1	D
tetur26g01470	CYP	CYP385C1	D
tetur278g00020	CYP		D
tetur278g00030	CYP		D
tetur27g00220	CYP		D
tetur27g00230	CYP		D
tetur27g00240	CYP		D
tetur27g00280	CYP		D
tetur27g00330	CYP	CYP392E6	D
tetur27g00340	CYP	CYP392E7	D
tetur27g00350	CYP	CYP392E8	D
tetur27g01020	CYP	CYP392E9	D
tetur27g01030	CYP	CYP392E10	D
tetur27g02598	CYP	CYP392E4	D
tetur34g00510	CYP	CYP389C1	D
tetur36g00920	CYP	CYP391A1	D
tetur38g00650	CYP	CYP384A1	D
tetur437g00030	CYP		D
tetur46g00150	CYP	CYP385C4v2	D
tetur46g00170	CYP	CYP385C3v2	D
tetur47g00090	CYP	CYP392A9	D
tetur47g00150	CYP		D
tetur602g00010	CYP	CYP385B1_end_of_scaffold	D
tetur67g00010	CYP		D
tetur20g01160	DOG	TuDOG14	D
tetur20g01790	DOG	TuDOG15	D
tetur06g00460	DOG	TuDOG5	D
tetur28g01250	DOG	TuDOG16	D
tetur12g04671	DOG	TuDOG10	D
tetur19g03360	DOG	TuDOG12	D
tetur07g05930	DOG	TuDOG7	D
tetur07g05940	DOG	TuDOG8	D
tetur13g04550	DOG	TuDOG11	D
tetur04g08620	DOG	TuDOG3	D
tetur01g00490	DOG	TuDOG1	D
tetur07g02040	DOG	TuDOG6	D
tetur04g00150	DOG	TuDOG2	D
tetur44g00140	DOG	TuDOG17	D
tetur06g00450	DOG	TuDOG4	D
tetur19g02300	DOG	TuDOG13	D
tetur07g06560	DOG	TuDOG9	D
tetur26g01450	GST	TuGSTd07	D
tetur26g01460	GST	TuGSTd08	D
tetur26g02801	GST	TuGSTd09	D
tetur26g02802	GST	TuGSTd10	D
tetur26g01490	GST	TuGSTd11	D
tetur26g01500	GST	TuGSTd12	D
tetur26g01510	GST	TuGSTd13	D
tetur26g01520	GST		D
tetur26g01530	GST		D
tetur01g12390	GST		D
tetur03g09230	GST	TuGSTm01	D
tetur03g07920	GST	TuGSTd06	D
tetur12g03900	GST	TuGSTo02	D
tetur07g02560	GST	TuGSTz01	D
tetur04g04990	GST		D
tetur01g02230	GST	TuGSTd01	D
tetur01g02320	GST	TuGSTo01	D
tetur01g02470	GST	TuGSTd02	D
tetur01g16361	GST		D
tetur01g02480	GST	TuGSTd03	D
tetur01g02490	GST		D
tetur01g02500	GST	TuGSTd04	D
tetur01g02510	GST	TuGSTd05	D
tetur29g00220	GST	TuGSTd14	D
tetur22g02300	GST	TuGSTk01	D
tetur05g05180	GST	TuGSTm02	D
tetur05g05190	GST	TuGSTm03	D
tetur05g05200	GST	TuGSTm04	D
tetur05g05210	GST	TuGSTm05	D
tetur05g05220	GST	TuGSTm06	D
tetur05g05240	GST	TuGSTm07	D
tetur05g05250	GST	TuGSTm08	D
tetur05g05260	GST	TuGSTm09	D
tetur05g05270	GST	TuGSTm10	D
tetur05g05290	GST	TuGSTm11	D
tetur05g05300	GST	TuGSTm12	D
tetur31g01330	GST	TuGSTd15	D
tetur31g01390	GST	TuGSTd16	D
tetur396g00010	GST		D
tetur02g03490	PLAT		D
tetur02g12320	PLAT		D
tetur02g15207	PLAT		D
tetur06g03010	PLAT		D
tetur06g03050	PLAT		D
tetur11g05440	PLAT		D
tetur11g05720	PLAT		D
tetur11g05730	PLAT		D
tetur11g05740	PLAT		D
tetur15g01400	PLAT		D
tetur15g01410	PLAT		D
tetur22g02110	PLAT		D
tetur22g02120	PLAT		D
tetur22g02130	PLAT		D
tetur22g02150	PLAT		D
tetur22g02170	PLAT		D
tetur22g02180	PLAT		D
tetur22g02200	PLAT		D
tetur22g02530	PLAT		D
tetur46g00010	PLAT		D
tetur01g12660	SDR		D
tetur01g16030	SDR		D
tetur02g01270	SDR		D
tetur02g01290	SDR		D
tetur02g03880	SDR		D
tetur02g14370	SDR		D
tetur03g00300	SDR		D
tetur03g05240	SDR		D
tetur03g05320	SDR		D
tetur04g00750	SDR		D
tetur04g05060	SDR		D
tetur04g05230	SDR		D
tetur04g08530	SDR		D
tetur05g03140	SDR		D
tetur05g08890	SDR		D
tetur06g02720	SDR		D
tetur06g04880	SDR		D
tetur06g04890	SDR		D
tetur06g04900	SDR		D
tetur06g04970	SDR		D
tetur06g05060	SDR		D
tetur06g05080	SDR		D
tetur06g05090	SDR		D
tetur06g05100	SDR		D
tetur06g05110	SDR		D
tetur07g02490	SDR		D
tetur07g03990	SDR		D
tetur07g05970	SDR		D
tetur07g07300	SDR		D
tetur07g07310	SDR		D
tetur08g00520	SDR		D
tetur08g00550	SDR		D
tetur08g01820	SDR		D
tetur08g02060	SDR		D
tetur08g03530	SDR		D
tetur08g03700	SDR		D
tetur08g04130	SDR		D
tetur08g06430	SDR		D
tetur08g06980	SDR		D
tetur09g02530	SDR		D
tetur09g02870	SDR		D
tetur09g06130	SDR		D
tetur106g00010	SDR		D
tetur106g00040	SDR		D
tetur10g04160	SDR		D
tetur10g04420	SDR		D
tetur11g00080	SDR		D
tetur11g02530	SDR		D
tetur11g06160	SDR		D
tetur12g00120	SDR		D
tetur12g00550	SDR		D
tetur12g00560	SDR		D
tetur12g00570	SDR		D
tetur12g00590	SDR		D
tetur12g00600	SDR		D
tetur12g00610	SDR		D
tetur12g00620	SDR		D
tetur12g91990	SDR		D
tetur13g03900	SDR		D
tetur13g04440	SDR		D
tetur13g04450	SDR		D
tetur15g01800	SDR		D
tetur16g01080	SDR		D
tetur16g01120	SDR		D
tetur16g01800	SDR		D
tetur16g03810	SDR		D
tetur17g02710	SDR		D
tetur18g00760	SDR		D
tetur20g00360	SDR		D
tetur20g00630	SDR		D
tetur21g02560	SDR		D
tetur22g00170	SDR		D
tetur23g00730	SDR		D
tetur24g01980	SDR		D
tetur26g01060	SDR		D
tetur26g01440	SDR		D
tetur28g01080	SDR		D
tetur28g01140	SDR		D
tetur28g01710	SDR		D
tetur28g01720	SDR		D
tetur28g01730	SDR		D
tetur28g01740	SDR		D
tetur29g00610	SDR		D
tetur29g00870	SDR		D
tetur30g02280	SDR		D
tetur32g01960	SDR		D
tetur32g02327	SDR		D
tetur36g01050	SDR		D
tetur36g00340	UGT	UGT203F1	D
tetur36g01060	UGT	UGT203G1	D
tetur01g11870	UGT	UGT201C1	D
tetur08g00190	UGT	UGT201A5	D
tetur21g01400	UGT	UGT201A7p	D
tetur15g00340	UGT	UGT202A1	D
tetur06g02410	UGT	UGT201F2	D
tetur06g02430	UGT	UGT201F3	D
tetur06g06100	UGT	UGT203A3	D
tetur08g07460	UGT	UGT201G1	D
tetur08g05390	UGT	UGT206A1	D
tetur08g03000	UGT	UGT201H1	D
tetur08g02490	UGT	UGT207A1	D
tetur12g00360	UGT	UGT201G2	D
tetur07g06450	UGT	UGT201B14	D
tetur07g06430	UGT	UGT201B13	D
tetur07g06420	UGT	UGT201B12	D
tetur07g06390	UGT	UGT201B11	D
tetur10g02090	UGT	UGT202B1	D
tetur10g05770	UGT	UGT203D1	D
tetur04g04300	UGT	UGT201D1	D
tetur04g04350	UGT	UGT201D2	D
tetur04g07630	UGT	UGT201B3	D
tetur04g07710	UGT	UGT201B4p	D
tetur04g07730	UGT		D
tetur04g07770	UGT	UGT201B5	D
tetur04g07780	UGT	UGT201B6	D
tetur01g03820	UGT	UGT201A1	D
tetur01g05690	UGT	UGT201B1	D
tetur01g05700	UGT	UGT201B2	D
tetur01g07060	UGT	UGT203A1	D
tetur19g00440	UGT	UGT201A6	D
tetur02g03300	UGT	UGT204A1	D
tetur02g02770	UGT	UGT201A3p‚Ä†	D
tetur02g02480	UGT	UGT201A2v2	D
tetur02g01310	UGT	UGT201F1	D
tetur22g00970	UGT	UGT202A16	D
tetur22g00510	UGT	UGT202A11	D
tetur22g00480	UGT	UGT202A10	D
tetur22g00460	UGT	UGT202A9	D
tetur22g00440	UGT	UGT202A15	D
tetur22g00420	UGT	UGT202A8	D
tetur22g00380	UGT	UGT202A7	D
tetur22g00360	UGT	UGT202A6	D
tetur22g00330	UGT	UGT202A4	D
tetur22g00350	UGT	UGT202A5	D
tetur22g00310	UGT	UGT202A3	D
tetur22g00270	UGT	UGT202A2	D
tetur05g00060	UGT	UGT204A2	D
tetur05g00070	UGT	UGT204A3	D
tetur05g00080	UGT	UGT204A4	D
tetur05g00090	UGT	UGT204A5	D
tetur05g09325	UGT	UGT201A4	D
tetur05g04680	UGT	UGT201C2	D
tetur05g04690	UGT	UGT201C3	D
tetur05g05020	UGT	UGT201B7	D
tetur05g05030	UGT	UGT201B8	D
tetur05g05050	UGT	UGT201B9	D
tetur05g05060	UGT	UGT201B10	D
tetur05g05090	UGT	UGT203C1	D
tetur05g05710	UGT	UGT201E1	D
tetur30g00390	UGT	UGT202A12	D
tetur30g02050	UGT	UGT202A13p	D
tetur16g02300	UGT	UGT203E1	D
tetur02g10390	UGT	UGT201G3	D
tetur02g09850	UGT	UGT204B2	D
tetur02g09830	UGT	UGT204B1	D
tetur32g01250	UGT	UGT205B2	D
tetur32g01240	UGT	UGT205A3	D
tetur32g01230	UGT	UGT205B1	D
tetur04g02350	UGT	UGT203A2	D
tetur11g01230	UGT	UGT205A1	D
tetur11g01250	UGT	UGT205A2	D
tetur11g01830	UGT	UGT205C1	D
tetur11g06460	UGT	UGT204C1	D
tetur09g01660	UGT	UGT203B3	D
tetur09g01650	UGT	UGT203B2	D
tetur09g00220	UGT	UGT203B1	D
tetur60g00080	UGT		D
tetur139g00010	UGT	UGT202A14p	D
tetur01g01500	lipocalins		D
tetur01g01510	lipocalins		D
tetur01g01520	lipocalins		D
tetur01g05730	lipocalins		D
tetur01g05740	lipocalins		D
tetur01g05750	lipocalins		D
tetur01g05770	lipocalins		D
tetur01g16584	lipocalins		D
tetur06g03550	lipocalins		D
tetur09g04720	lipocalins		D
tetur09g04730	lipocalins		D
tetur09g04920	lipocalins		D
tetur30g01430	lipocalins		D
tetur31g00680	lipocalins		D
tetur31g00780	lipocalins		D
tetur31g00880	lipocalins		D
tetur31g00900	lipocalins		D
tetur31g00920	lipocalins		D
tetur02g11960	lipocalins		D
tetur37g00940	lipocalins		D
tetur04g05970	lipocalins		D
tetur04g05980	lipocalins		D
tetur04g06000	lipocalins		D
tetur04g06010	lipocalins		D
tetur05g07070	lipocalins		D
tetur06g01610	lipocalins		D
tetur06g01640	lipocalins		D
tetur06g02130	lipocalins		D
tetur06g02140	lipocalins		D
tetur06g02670	lipocalins		D
tetur06g02940	lipocalins		D
tetur06g03020	lipocalins		D
tetur06g03030	lipocalins		D
tetur06g03070	lipocalins		D
tetur06g03090	lipocalins		D
tetur06g03100	lipocalins		D
tetur06g03340	lipocalins		D
tetur06g03350	lipocalins		D
tetur06g03360	lipocalins		D
tetur06g03370	lipocalins		D
tetur06g03440	lipocalins		D
tetur06g03530	lipocalins		D
tetur06g03860	lipocalins		D
tetur06g06691	lipocalins		D
tetur07g03960	lipocalins		D
tetur07g03970	lipocalins		D
tetur11g05210	lipocalins		D
tetur11g05230	lipocalins		D
tetur16g03410	lipocalins		D
tetur16g03450	lipocalins		D
tetur16g03460	lipocalins		D
tetur174g00050	lipocalins		D
tetur18g00900	lipocalins		D
tetur21g03160	lipocalins		D
tetur21g03190	lipocalins		D
tetur21g03340	lipocalins		D
tetur24g01030	lipocalins		D
tetur282g00020	lipocalins		D
tetur01g00770	MFS		D
tetur01g06410	MFS		D
tetur01g06570	MFS		D
tetur01g06580	MFS		D
tetur01g06600	MFS		D
tetur01g08660	MFS		D
tetur01g08670	MFS		D
tetur01g09940	MFS		D
tetur01g10420	MFS		D
tetur01g10430	MFS		D
tetur01g15760	MFS		D
tetur02g01600	MFS		D
tetur02g04800	MFS		D
tetur02g09080	MFS		D
tetur02g10380	MFS		D
tetur02g10410	MFS		D
tetur02g11610	MFS		D
tetur02g13340	MFS		D
tetur03g00780	MFS		D
tetur03g02050	MFS		D
tetur03g02740	MFS		D
tetur03g02800	MFS		D
tetur03g02880	MFS		D
tetur03g02890	MFS		D
tetur03g04410	MFS		D
tetur03g06220	MFS		D
tetur04g01990	MFS		D
tetur04g02320	MFS		D
tetur04g03130	MFS		D
tetur04g03830	MFS		D
tetur04g06740	MFS		D
tetur04g07010	MFS		D
tetur04g08400	MFS		D
tetur04g08500	MFS		D
tetur05g04460	MFS		D
tetur05g04590	MFS		D
tetur05g04600	MFS		D
tetur05g05100	MFS		D
tetur05g05400	MFS		D
tetur05g05720	MFS		D
tetur06g00310	MFS		D
tetur06g05260	MFS		D
tetur06g05470	MFS		D
tetur07g04490	MFS		D
tetur07g04560	MFS		D
tetur07g06710	MFS		D
tetur07g07200	MFS		D
tetur07g07450	MFS		D
tetur08g00460	MFS		D
tetur08g00470	MFS		D
tetur08g00480	MFS		D
tetur08g02420	MFS		D
tetur08g02850	MFS		D
tetur08g04870	MFS		D
tetur08g04950	MFS		D
tetur08g06320	MFS		D
tetur08g06330	MFS		D
tetur08g06350	MFS		D
tetur08g06360	MFS		D
tetur08g06370	MFS		D
tetur08g06400	MFS		D
tetur08g06410	MFS		D
tetur08g06870	MFS		D
tetur08g06890	MFS		D
tetur09g02400	MFS		D
tetur09g02430	MFS		D
tetur09g02840	MFS		D
tetur09g06320	MFS		D
tetur09g06330	MFS		D
tetur10g00280	MFS		D
tetur10g00290	MFS		D
tetur10g00320	MFS		D
tetur10g02360	MFS		D
tetur10g04180	MFS		D
tetur11g02480	MFS		D
tetur11g03090	MFS		D
tetur11g03580	MFS		D
tetur11g05410	MFS		D
tetur12g03260	MFS		D
tetur12g03320	MFS		D
tetur12g03330	MFS		D
tetur12g04330	MFS		D
tetur13g02590	MFS		D
tetur13g02620	MFS		D
tetur13g04240	MFS		D
tetur13g04250	MFS		D
tetur13g04350	MFS		D
tetur13g04360	MFS		D
tetur13g04430	MFS		D
tetur14g02020	MFS		D
tetur15g00220	MFS		D
tetur15g00550	MFS		D
tetur15g00680	MFS		D
tetur15g00690	MFS		D
tetur16g01660	MFS		D
tetur17g01270	MFS		D
tetur17g01300	MFS		D
tetur18g01050	MFS		D
tetur18g03340	MFS		D
tetur19g00960	MFS		D
tetur19g01060	MFS		D
tetur19g01070	MFS		D
tetur19g03280	MFS		D
tetur19g03320	MFS		D
tetur20g03210	MFS		D
tetur21g00030	MFS		D
tetur21g00080	MFS		D
tetur21g00410	MFS		D
tetur21g00420	MFS		D
tetur21g00500	MFS		D
tetur21g02790	MFS		D
tetur22g02590	MFS		D
tetur24g01860	MFS		D
tetur24g02320	MFS		D
tetur27g00780	MFS		D
tetur29g00070	MFS		D
tetur29g00580	MFS		D
tetur29g00790	MFS		D
tetur30g01230	MFS		D
tetur30g02070	MFS		D
tetur30g02230	MFS		D
tetur32g00260	MFS		D
tetur385g00010	MFS		D
tetur40g00020	MFS		D
tetur40g00030	MFS		D
tetur494g00020	MFS		D
tetur533g00010	MFS		D
tetur60g00010	MFS		D
tetur06g01310	host		H
tetur30g01690	host		H
tetur24g00860	host		H
tetur26g00480	host		H
tetur24g00520	host		H
tetur19g02860	host		H
tetur26g00470	host		H
tetur05g06410	host		H
tetur06g06620	host		H
tetur32g01020	host		H
tetur16g03380	host		H
tetur23g00740	host		H
tetur27g02470	host		H
tetur21g00400	host		H
tetur08g01720	host		H
tetur30g01160	host		H
tetur06g06360	host		H
tetur01g02620	host		H
tetur24g00770	host		H
tetur15g01780	host		H
tetur17g00590	host		H
tetur112g00010	host		H
tetur02g07950	host		H
tetur02g11000	host		H
tetur07g00470	host		H
tetur08g05430	host		H
tetur31g01080	host		H
tetur02g12430	host		H
tetur30g00070	host		H
tetur02g15051	host		H
tetur04g00300	host		H
tetur689g00010	host		H
tetur01g13270	host		H
tetur01g11840	host		H
tetur14g00080	host		H
tetur04g05200	host		H
tetur02g14851	host		H
tetur18g02070	host		H
tetur02g08040	host		H
tetur02g14000	host		H
tetur26g00570	host		H
tetur08g06760	host		H
tetur08g03610	host		H
tetur22g01090	host		H
tetur01g11890	host		H
tetur11g05840	host		H
tetur07g06740	host		H
tetur40g00200	host		H
tetur11g01100	host		H
tetur27g01120	host		H
tetur06g06420	host		H
tetur03g08810	host		H
tetur01g11850	host		H
tetur11g01020	host		H
tetur01g11400	host		H
tetur01g08370	host		H
tetur31g01870	host		H
tetur475g00020	host		H
tetur30g01780	host		H
tetur11g04440	host		H
tetur08g07520	host		H
tetur19g01420	host		H
tetur07g01070	host		H
tetur02g07580	host		H
tetur14g01690	host		H
tetur02g07500	host		H
tetur22g02670	host		H
tetur11g00730	host		H
tetur02g15041	host		H
tetur01g13610	host		H
tetur06g01170	host		H
tetur19g02850	host		H
tetur101g00010	host		H
tetur02g12360	host		H
tetur63g00030	host		H
tetur02g13900	host		H
tetur06g06270	host		H
tetur01g10110	host		H
tetur11g03220	host		H
tetur02g07760	host		H
tetur01g11880	host		H
tetur11g00840	host		H
tetur14g03430	host		H
tetur92g00010	host		H
tetur03g01070	host		H
tetur30g00780	host		H
tetur04g00940	host		H
tetur01g09840	host		H
tetur02g11020	host		H
tetur07g05780	host		H
tetur07g02190	host		H
tetur11g00810	host		H
tetur479g00010	host		H
tetur04g09513	host		H
tetur28g01130	host		H
tetur02g14280	host		H
tetur24g00830	host		H
tetur01g10160	host		H
tetur09g03090	host		H
tetur32g00300	host		H
tetur22g01150	host		H
tetur01g11780	host		H
tetur01g11980	host		H
tetur02g08740	host		H
tetur02g07560	host		H
tetur16g03740	host		H
tetur04g06440	host		H
tetur08g00230	host		H
tetur01g01420	host		H
tetur02g15011	host		H
tetur30g01260	host		H
tetur02g07470	host		H
tetur21g01430	host		H
tetur05g06400	host		H
tetur30g01090	host		H
tetur15g00300	host		H
tetur31g02000	host		H
tetur18g00640	host		H
tetur09g05180	host		H
tetur14g00100	host		H
tetur31g01270	host		H
tetur16g01290	host		H
tetur06g04580	host		H
tetur30g01760	host		H
tetur04g01470	host		H
tetur43g00100	host		H
tetur02g01520	host		H
tetur11g04380	host		H
tetur20g02800	host		H
tetur20g01390	host		H
tetur02g01650	host		H
tetur03g00370	host		H
tetur11g01360	host		H
tetur26g02540	host		H
tetur22g02640	host		H
tetur87g00050	host		H
tetur02g07750	host		H
tetur24g00530	host		H
tetur38g00350	host		H
tetur07g02630	host		H
tetur05g06440	host		H
tetur24g02140	host		H
tetur19g03190	host		H
tetur21g00780	host		H
tetur30g01710	host		H
tetur32g00940	host		H
tetur01g12000	host		H
tetur02g14741	host		H
tetur02g00800	host		H
tetur31g00830	host		H
tetur07g06200	host		H
tetur33g01630	host		H
tetur02g03150	host		H
tetur13g03500	host		H
tetur22g02800	host		H
tetur24g00900	host		H
tetur09g05270	host		H
tetur17g00880	host		H
tetur16g01050	host		H
tetur01g07900	host		H
tetur05g04920	host		H
tetur31g01500	host		H
tetur11g00900	host		H
tetur22g02790	host		H
tetur20g00710	host		H
tetur01g11830	host		H
tetur05g00160	host		H
tetur13g00300	host		H
tetur04g06920	host		H
tetur39g00360	host		H
tetur05g09110	host		H
tetur05g06370	host		H
tetur18g03330	host		H
tetur02g12370	host		H
tetur03g08840	host		H
tetur09g04190	host		H
tetur30g01840	host		H
tetur22g00690	host		H
tetur17g03340	host		H
tetur23g00240	host		H
tetur01g12910	host		H
tetur21g03120	host		H
tetur11g00790	host		H
tetur09g00480	host		H
tetur39g00780	host		H
tetur01g15990	host		H
tetur24g00870	host		H
tetur47g00120	host		H
tetur30g01110	host		H
tetur26g02470	host		H
tetur02g14300	host		H
tetur02g04260	host		H
tetur37g00660	host		H
tetur05g03960	host		H
tetur05g00490	host		H
tetur15g03250	host		H
tetur31g00690	host		H
tetur35g01140	host		H
tetur02g07460	host		H
tetur09g02450	host		H
tetur32g00960	host		H
tetur02g14701	host		H
tetur03g00150	host		H
tetur08g01910	host		H
tetur39g00740	host		H
tetur14g02720	host		H
tetur02g08060	host		H
tetur65g00060	host		H
tetur95g00060	host		H
tetur31g01190	host		H
tetur02g12340	host		H
tetur03g10063	host		H
tetur10g05700	host		H
tetur24g00880	host		H
tetur17g03130	host		H
tetur02g15061	host		H
tetur26g02650	host		H
tetur02g08490	host		H
tetur13g02140	host		H
tetur26g00620	host		H
tetur34g00210	host		H
tetur03g08800	host		H
tetur04g04560	host		H
tetur01g11990	host		H
tetur02g13990	host		H
tetur08g07580	host		H
tetur05g03640	host		H
tetur25g00240	host		H
tetur19g02210	host		H
tetur43g00080	host		H
tetur09g04200	host		H
tetur10g01530	host		H
tetur149g00010	host		H
tetur11g00850	host		H
tetur11g04080	host		H
tetur01g15070	host		H
tetur415g00010	host		H
tetur03g09921	host		H
tetur07g01800	host		H
tetur180g00010	host		H
tetur02g11170	host		H
tetur10g01330	host		H
tetur11g00880	host		H
tetur02g09640	host		H
tetur03g05430	host		H
tetur32g00310	host		H
tetur10g01720	host		H
tetur01g11360	host		H
tetur19g01770	host		H
tetur02g11030	host		H
tetur07g02660	host		H
tetur06g06650	host		H
tetur05g07750	host		H
tetur02g14951	host		H
tetur13g04150	host		H
tetur19g00870	host		H
tetur13g00250	host		H
tetur05g03530	host		H
tetur06g06630	host		H
tetur31g00810	host		H
tetur43g00010	host		H
tetur10g04950	host		H
tetur02g09200	host		H
tetur04g01110	host		H
tetur63g00010	host		H
tetur09g04120	host		H
tetur02g01180	host		H
tetur03g00400	host		H
tetur07g02460	host		H
tetur27g00080	host		H
tetur02g09730	host		H
tetur03g05420	host		H
tetur57g00060	host		H
tetur04g02100	host		H
tetur13g04170	host		H
tetur02g14721	host		H
tetur17g01400	host		H
tetur30g01720	host		H
tetur09g04540	host		H
tetur11g03240	host		H
tetur08g00170	host		H
tetur26g02310	host		H
tetur11g01310	host		H
tetur02g05680	host		H
tetur30g00110	host		H
tetur07g03980	host		H
tetur01g07230	host		H
tetur27g01430	host		H
tetur02g08840	peptidase		P
tetur02g14540	peptidase		P
tetur06g02930	peptidase		P
tetur06g03040	peptidase		P
tetur06g03520	peptidase		P
tetur09g00350	peptidase		P
tetur09g00470	peptidase		P
tetur09g04400	peptidase		P
tetur09g04420	peptidase		P
tetur09g04470	peptidase		P
tetur10g01680	peptidase		P
tetur123g00050	peptidase		P
tetur12g01810	peptidase		P
tetur12g01820	peptidase		P
tetur12g01830	peptidase		P
tetur12g01840	peptidase		P
tetur12g01850	peptidase		P
tetur12g01860	peptidase		P
tetur12g04631	peptidase		P
tetur13g02500	peptidase		P
tetur16g03680	peptidase		P
tetur16g03770	peptidase		P
tetur23g00050	peptidase		P
tetur23g00860	peptidase		P
tetur23g00880	peptidase		P
tetur23g00890	peptidase		P
tetur23g01290	peptidase		P
tetur25g00650	peptidase		P
tetur31g00700	peptidase		P
tetur01g05230	peptidase		P
tetur01g05480	peptidase		P
tetur01g16463	peptidase		P
tetur01g16473	peptidase		P
tetur02g11420	peptidase		P
tetur03g07930	peptidase		P
tetur03g07950	peptidase		P
tetur03g08010	peptidase		P
tetur03g08030	peptidase		P
tetur03g09997	peptidase		P
tetur06g02580	peptidase		P
tetur08g05010	peptidase		P
tetur08g05020	peptidase		P
tetur08g05030	peptidase		P
tetur08g05310	peptidase		P
tetur08g06770	peptidase		P
tetur09g00570	peptidase		P
tetur09g00600	peptidase		P
tetur24g00270	peptidase		P
tetur24g00280	peptidase		P
tetur28g01390	peptidase		P
tetur28g01400	peptidase		P
tetur28g01420	peptidase		P
tetur28g01430	peptidase		P
tetur55g00100	peptidase		P
tetur55g00120	peptidase		P
tetur55g00130	peptidase		P
tetur04g08380	peptidase		P
tetur01g06610	peptidase		P
