## Supplementary material for "Abundant *trans*-driven variation in detoxification gene expression in the extreme generalist herbivore *Tetranychus urticae*": S6 Table

### Sheet: S6 Table
S6 Table. Enriched gene ontology (GO) terms for genes with extremes of trans genetic control.
The direction of trans-driven expression variation was evaluated by comparing the expression level of parent 1 (P1, here ROS-ITi, JP-RRi, MAR-ABi, or MR-VPi) to parent 2 (P2, always SOL-BEi). For each GO term, its associated genes are indicated in the "Gene ID" column with gene names in column "Gene name" if available. For genes belonging to the detoxification (D), host use (H) and peptidase (P) …
Trans regulation type	GO term	Gene ID	Gene name	D+H+P	Description
P1 > P2 ("high")	GO:0005506 (iron ion binding)	tetur01g00490		dioxygenases	intradiol ring-cleavage dioxygenase
		tetur03g00830	CYP392A12	CYP	Cytochrome P450 - CYP392A12
		tetur03g00970	CYP392A11	CYP	Cytochrome P450 - CYP392A11
		tetur03g05000	CYP392D3	CYP	Cytochrome P450 - CYP392D3
		tetur05g04000	CYP385B1	CYP	Cytochrome P450 - CYP385B1
		tetur06g02400	CYP392E2	CYP	Cytochrome P450 - CYP392E2
		tetur06g04520	CYP392A16	CYP	Cytochrome P450 - CYP392A16
		tetur07g05500	CYP385A1	CYP	Cytochrome P450 - CYP385A1
		tetur13g04550		dioxygenases	Intradiol ring-cleavage dioxygenase, core
		tetur19g02300		dioxygenases	intradiol ring-cleavage dioxygenase
		tetur25g02060	CYP389B1	CYP	Cytochrome P450 - CYP389B1
		tetur28g01250		dioxygenases	intradiol ring-cleavage dioxygenase
	GO:0016491 (oxidoreductase activity)	tetur02g11410	AkrD1		Aldo-keto reductase family D; member 1
		tetur04g05460			10-formyltetrahydrofolate dehydrogenase
		tetur04g07030			sorbitol dehydrogenase
		tetur06g04900		SDR	3-oxoacyl-acyl-carrier-protein reductase
		tetur06g04970		SDR	3-oxoacyl-acyl-carrier-protein reductase
		tetur06g05090		SDR	short chain dehydrogenase
		tetur06g05100		SDR	3-oxoacyl-acyl-carrier-protein reductase
		tetur06g05110		SDR	3-oxoacyl-acyl-carrier-protein reductase
		tetur08g03910			Saccharopine dehydrogenase, NADP binding domain
		tetur11g04820			phytoene dehydrogenase
		tetur16g01080		SDR	PREDICTED: similar to microsomal NAD+-dependent retinol dehydrogenase 4
		tetur28g01710		SDR	3-oxoacyl-acyl-carrier-protein reductase
		tetur28g01740		SDR	3-oxoacyl-acyl-carrier-protein reductase
		tetur32g01720			fatty acid synthase
		tetur32g01960	CBR1b	SDR	Carbonyl reductase [NADPH] 1
P1 < P2 ("low")	GO:0005506 (iron ion binding)	tetur03g05540	CYP392E1	CYP	Cytochrome P450 - CYP392E1
		tetur05g06570	CYP389C11	CYP	Cytochrome P450 - CYP389C11
		tetur07g05940		dioxygenases	intradiol ring-cleavage dioxygenase
		tetur12g04671		dioxygenases	Intradiol ring-cleavage dioxygenase, C-terminal
		tetur20g00290	CYP392B3	CYP	Cytochrome P450 - CYP392B3
		tetur20g01680			Oxoglutarate/iron-dependent oxygenase, C-terminal degradation domain
		tetur20g01790		dioxygenases	intradiol ring-cleavage dioxygenase
		tetur20g03200	CYP392B1	CYP	Cytochrome P450 - CYP392B1
		tetur23g00260	CYP392D1	CYP	Cytochrome P450 - CYP392D1
		tetur34g00510	CYP389C1	CYP	Cytochrome P450 - CYP389C1
